# ClairS: a deep-learning method for long-read somatic small variant calling

**DOI:** 10.1101/2023.08.17.553778

**Authors:** Zhenxian Zheng, Junhao Su, Lei Chen, Yan-Lam Lee, Tak-Wah Lam, Ruibang Luo

## Abstract

Identifying somatic variants in tumor samples is a crucial task, which is often performed using statistical methods and heuristic filters applied to short-read data. However, with the increasing demand for long-read somatic variant calling, existing methods have fallen short. To address this gap, we present ClairS, the first deep-learning-based, long-read somatic small variant caller. ClairS was trained on massive synthetic somatic variants with diverse coverages and variant allele frequencies (VAF), enabling it to accurately detect a wide range of somatic variants from paired tumor and normal samples. We evaluated ClairS using the latest Nanopore Q20+ HCC1395-HCC1395BL dataset. With 50-fold/25-fold tumor/normal, ClairS achieved a 93.01%/86.86% precision/recall rate for Single Nucleotide Variation (SNVs), and 66.54%/66.89% for somatic insertions and deletions (Indels). Applying ClairS to short-read datasets from multiple sources showed comparable or better performance than Strelka2 and Mutect2. Our findings suggest that improved read phasing enabled by long-read sequencing is key to accurate long-read SNV calling, especially for variants with low VAF. Through experiments across various coverage, purity, and contamination settings, we demonstrated that ClairS is a reliable somatic variant caller. ClairS is open-source at https://github.com/HKU-BAL/ClairS.
