## Supplementary Table 5 for "ClairS: a deep-learning method for long-read somatic small variant calling"

### Sheet: FP
	Contig	Position	REF	ALT	QUAL	Tumor AF	Normal AF	Tumor coverage	Normal coverage	Primary reason	Secondary reason
0	chr1	6756970	C	A	9.077	1	0.1053	23	19	Wrong allele with tumor VAF≥0.15
1	chr1	11493772	C	T	10.499	0.0577	0	52	28	In tandem repeat region
2	chr1	62301518	C	T	13.746	0.0667	0	45	25	Excessive mismatches in alignment	Wrong allele with tumor 0.05≤VAF<0.1
3	chr1	64799381	T	C	8.222	0.125	0	32	22	Excessive mismatches in alignment	Wrong allele with tumor 0.1≤VAF<0.15
4	chr1	68166109	G	A	12.024	0.1	0	30	23	Wrong allele with tumor 0.1≤VAF<0.15
5	chr1	77391525	A	G	10.645	0.9167	0	12	18	In tandem repeat region	Wrong allele with tumor VAF≥0.15
6	chr1	152218524	T	G	9.687	0.102	0	49	17	In low-mappability region	Wrong allele with tumor 0.05≤VAF<0.1
7	chr1	158561596	A	T	8.906	0.0769	0	39	19	One or more insertions in flanking 50bp
8	chr1	183022220	T	C	9.873	0.075	0	40	30	One or more insertions in flanking 50bp
9	chr1	195097210	A	G	12.72	0.0667	0	45	23	In low complexity region
10	chr1	202527654	C	T	13.128	0.0789	0	38	35	One or more insertions in flanking 50bp	Wrong allele with tumor 0.05≤VAF<0.1
11	chr1	226127253	G	A	9.42	0.0678	0	59	28	In low complexity region
12	chr1	238953394	T	C	10.839	0.0857	0	35	20	Wrong allele with tumor 0.05≤VAF<0.1
13	chr1	244923073	G	A	11.899	0.0698	0	43	28	Excessive mismatches in alignment
14	chr1	246645513	C	T	13.244	0.0755	0	53	34	Wrong allele with tumor 0.05≤VAF<0.1
15	chr10	3116009	G	A	15.619	0.1071	0	28	15	Wrong allele with tumor 0.1≤VAF<0.15
16	chr10	6076807	C	T	12.059	0.0857	0	35	29	Wrong allele with tumor 0.05≤VAF<0.1	Excessive mismatches in alignment
17	chr10	11778314	C	G	13.181	0.06	0	50	35	Wrong allele with tumor 0.05≤VAF<0.1
18	chr10	24943579	C	T	10.972	0.075	0	40	16	One or more deletions in flanking 50bp
19	chr10	93775483	C	A	11.559	0.125	0	24	22	Wrong allele with tumor 0.1≤VAF<0.15
20	chr10	97445974	A	G	14.964	0.1034	0	29	27	Wrong allele with tumor 0.1≤VAF<0.15	Excessive mismatches in alignment
21	chr10	108553562	T	G	9.197	0.1081	0	37	18	Wrong allele with tumor 0.1≤VAF<0.15
22	chr11	5878010	A	G	10.127	0.9677	0.1333	31	15	Tumor/Normal VAF >6 & Normal VAF ≥0.05
23	chr11	19440375	G	T	14.473	0.0714	0	42	29	Wrong allele with tumor 0.05≤VAF<0.1
24	chr11	36672574	G	A	15.198	0.0789	0	38	29	Wrong allele with tumor 0.05≤VAF<0.1
25	chr11	49890020	A	G	12.583	0.0909	0	33	20	Wrong allele with tumor 0.05≤VAF<0.1	Excessive mismatches in alignment
26	chr11	49891822	G	A	12.873	0.1111	0	36	17	Wrong allele with tumor 0.1≤VAF<0.15
27	chr11	54816313	T	A	8.293	0.0625	0	48	21	In low complexity region
28	chr11	70683844	C	T	8.953	0.1	0	30	15	Wrong allele with tumor 0.1≤VAF<0.15
29	chr11	70759038	A	G	10.037	0.0545	0	55	25	Wrong allele with tumor 0.05≤VAF<0.1
30	chr11	80441288	T	C	12.069	0.0968	0	31	12	One or more deletions in flanking 50bp	Excessive mismatches in alignment
31	chr11	82123675	T	C	10.237	0.1026	0	39	22	Wrong allele with tumor 0.1≤VAF<0.15
32	chr11	98651567	C	T	16.253	1	0.1	18	10	In low complexity region
33	chr11	116394628	C	G	14.334	0.0938	0	32	24	Wrong allele with tumor 0.05≤VAF<0.1
34	chr11	127123433	A	T	9.219	0.1034	0	29	16	Wrong allele with tumor 0.1≤VAF<0.15
35	chr12	20633907	T	C	10.94	0.0735	0	68	29	Wrong allele with tumor 0.05≤VAF<0.1
36	chr12	29405572	G	A	10.427	0.0667	0	45	13	One or more deletions in flanking 50bp
37	chr12	42643219	C	A	12.204	0.1081	0	37	17	One or more deletions in flanking 50bp
38	chr12	42644601	A	T	10.097	0.0851	0	47	21	Wrong allele with tumor 0.05≤VAF<0.1
39	chr12	43553548	T	G	15.027	0.0968	0	31	30	Wrong allele with tumor 0.05≤VAF<0.1
40	chr12	44783653	T	C	14.199	0.0882	0	34	25	In low complexity region
41	chr12	45487394	T	C	11.299	0.1034	0	29	27	In low complexity region
42	chr12	48482297	G	C	15.133	0.075	0	40	24	Wrong allele with tumor 0.05≤VAF<0.1
43	chr12	49174605	A	C	10.067	0.0968	0	31	19	Wrong allele with tumor 0.05≤VAF<0.1
44	chr12	49179742	A	G	14.675	0.0857	0	35	27	In low complexity region
45	chr12	61091121	C	T	12.155	0.125	0	24	19	Wrong allele with tumor 0.1≤VAF<0.15	Excessive mismatches in alignment
46	chr12	63011998	C	T	15.448	0.1613	0	31	24	Wrong allele with tumor VAF≥0.15
47	chr12	67770055	G	A	13.164	0.1364	0	22	23	Wrong allele with tumor 0.1≤VAF<0.15
48	chr12	67772000	C	A	14.082	0.15	0	20	20	One or more insertions in flanking 50bp
49	chr12	73741011	A	G	11.951	0.12	0	25	15	Wrong allele with tumor 0.1≤VAF<0.15
50	chr12	75686451	G	A	11.966	0.0789	0	38	21	Wrong allele with tumor 0.05≤VAF<0.1
51	chr12	92625603	T	A	13.698	0.0968	0	31	31	Wrong allele with tumor 0.05≤VAF<0.1
52	chr12	95779882	C	T	9.741	0.0789	0	38	24	Wrong allele with tumor 0.05≤VAF<0.1
53	chr12	96097130	T	C	13.988	0.1379	0	29	19	One or more insertions in flanking 50bp
54	chr12	96331735	C	A	17.097	0.1591	0	44	18	Wrong allele with tumor VAF≥0.15	Excessive mismatches in alignment
55	chr12	107392444	C	A	10.778	0.1304	0	23	18	Wrong allele with tumor 0.1≤VAF<0.15
56	chr12	107397636	C	G	14.81	0.0968	0	31	17	One or more deletions in flanking 50bp
57	chr12	107826999	T	G	10.386	0.12	0	25	26	Wrong allele with tumor 0.1≤VAF<0.15
58	chr12	113597063	G	A	12.345	0.0789	0	38	27	Wrong allele with tumor 0.05≤VAF<0.1
59	chr12	115574282	A	G	11.564	0.0882	0	34	14	Wrong allele with tumor 0.05≤VAF<0.1	Excessive mismatches in alignment
60	chr12	118094597	T	C	11.559	0.0938	0	32	24	Wrong allele with tumor 0.05≤VAF<0.1
61	chr12	122540998	G	A	10.531	0.0909	0	33	29	Wrong allele with tumor 0.05≤VAF<0.1
62	chr12	126127152	T	C	9.236	1	0.1176	39	17	Tumor/Normal VAF >6 & Normal VAF ≥0.05
63	chr12	126266217	C	T	13.779	0.1379	0	29	23	Wrong allele with tumor 0.1≤VAF<0.15
64	chr12	132292566	A	C	13.247	0.16	0	25	21	Wrong allele with tumor VAF≥0.15
65	chr13	20853309	T	C	8.063	0.0652	0	46	21	Wrong allele with tumor 0.05≤VAF<0.1
66	chr13	28072511	C	T	9.385	0.0588	0	51	33	Wrong allele with tumor 0.05≤VAF<0.1
67	chr13	81385579	T	G	13.386	0.16	0	25	16	Wrong allele with tumor VAF≥0.15
68	chr13	91093476	C	T	15.946	0.1429	0	21	23	Wrong allele with tumor 0.1≤VAF<0.15
69	chr13	100081058	G	A	10.467	0.1071	0	28	28	Wrong allele with tumor 0.1≤VAF<0.15	Excessive mismatches in alignment
70	chr13	100082458	G	A	12.467	0.1304	0	23	27	One or more deletions in flanking 50bp	Excessive mismatches in alignment
71	chr13	100086692	T	C	13.012	0.0909	0	33	28	Wrong allele with tumor 0.05≤VAF<0.1
72	chr13	110639275	G	A	13.626	0.0732	0	41	22	In low complexity region
73	chr14	23975466	C	G	11.461	0.4375	0.0556	48	18	Wrong allele with tumor VAF≥0.15
74	chr14	24739444	A	T	13.449	0.5122	0.0769	41	13	Insufficient normal coverage	Excessive mismatches in alignment
75	chr14	71199167	A	G	16.724	0.1212	0	33	29	Wrong allele with tumor 0.1≤VAF<0.15
76	chr14	106258296	C	T	10.304	0.15	0	40	6	One or more deletions in flanking 50bp	One or more deletions in flanking 50bp
77	chr15	36622249	G	A	12.917	0.075	0	40	35	Wrong allele with tumor 0.05≤VAF<0.1
78	chr15	97803839	T	C	17.172	0.8333	0.0667	54	15	Excessive mismatches in alignment
79	chr16	3217536	G	C	13.271	0.1	0	60	21	Wrong allele with tumor 0.1≤VAF<0.15
80	chr16	6127285	A	T	8.637	0.325	0	40	11	In homopolymer region
81	chr16	23074787	G	A	11.219	0.08	0	50	23	Wrong allele with tumor 0.05≤VAF<0.1
82	chr17	11411446	G	A	11.557	0.0517	0	58	29	Wrong allele with tumor 0.05≤VAF<0.1
83	chr17	18317456	G	A	11.684	0.0794	0	63	18	Wrong allele with tumor 0.05≤VAF<0.1	Excessive mismatches in alignment
84	chr17	20204926	A	T	13.873	0.0833	0	36	28	Wrong allele with tumor 0.05≤VAF<0.1	Excessive mismatches in alignment
85	chr17	21128309	C	G	15.888	0.1081	0	37	25	Wrong allele with tumor 0.1≤VAF<0.15
86	chr17	21661633	C	A	14.889	0.15	0	80	42	In segmental duplication region
87	chr17	33052136	G	A	15.842	0.1176	0	34	13	Wrong allele with tumor 0.1≤VAF<0.15	Excessive mismatches in alignment
88	chr17	47952676	C	T	14.715	0.1765	0	34	22	One or more deletions in flanking 50bp	Excessive mismatches in alignment
89	chr17	48612197	T	G	8.789	0.1154	0	26	18	Wrong allele with tumor 0.1≤VAF<0.15
90	chr17	48640889	C	T	11.176	0.0588	0	51	16	In low complexity region
91	chr17	48821566	T	C	13.965	0.093	0	43	28	In low complexity region
92	chr17	49229971	G	C	20.086	0.2069	0	29	25	Wrong allele with tumor VAF≥0.15	Excessive mismatches in alignment
93	chr17	49544740	G	A	8.745	0.0909	0	33	20	Wrong allele with tumor 0.05≤VAF<0.1
94	chr17	49570867	C	T	8.661	0.1364	0	22	16	One or more deletions in flanking 50bp	One or more deletions in flanking 50bp
95	chr17	57173068	C	A	10.657	0.2	0	30	29	Wrong allele with tumor VAF≥0.15
96	chr17	66690561	A	G	8.874	0.0882	0	34	21	Wrong allele with tumor 0.05≤VAF<0.1
97	chr17	66954602	G	A	16.166	0.1034	0	29	31	Wrong allele with tumor 0.1≤VAF<0.15
98	chr17	70241600	G	A	13.141	0.06	0	100	21	Wrong allele with tumor 0.05≤VAF<0.1
99	chr17	72233071	G	T	11.86	0.0706	0	85	26	Wrong allele with tumor 0.05≤VAF<0.1	Excessive mismatches in alignment
100	chr17	82861356	C	T	11.712	0.1765	0	34	17	One or more deletions in flanking 50bp	Wrong allele with tumor VAF≥0.15
101	chr18	2247709	G	A	13.988	0.1667	0	24	25	Wrong allele with tumor VAF≥0.15
102	chr18	9765101	C	T	12.248	0.0833	0	36	15	Wrong allele with tumor 0.05≤VAF<0.1
103	chr18	10710338	C	T	14.499	0.0938	0	32	14	Wrong allele with tumor 0.05≤VAF<0.1
104	chr18	10710628	G	A	11.591	0.0833	0	36	18	Wrong allele with tumor 0.05≤VAF<0.1
105	chr18	10711273	T	C	14.023	0.1	0	30	13	In low complexity region	Wrong allele with tumor 0.1≤VAF<0.15
106	chr18	32645102	T	C	21.598	0.5	0	38	12	Excessive mismatches in alignment
107	chr18	60447131	A	G	17.51	1	0.0833	13	12	Wrong allele with tumor VAF≥0.15
108	chr18	67577578	A	G	13.184	1	0.1333	10	15	Wrong allele with tumor VAF≥0.15
109	chr18	68453147	C	T	14.652	0.1364	0	22	29	Wrong allele with tumor 0.1≤VAF<0.15
110	chr19	8156707	T	A	9.347	0.0769	0	39	29	In homopolymer region
111	chr19	31605613	A	T	8.968	0.2439	0	41	16	One or more deletions in flanking 50bp	One or more deletions in flanking 50bp
112	chr19	45346289	T	G	13.787	0.0833	0	36	27	Wrong allele with tumor 0.05≤VAF<0.1
113	chr2	10012315	C	T	12.542	0.0811	0	37	15	In low-mappability region
114	chr2	10176371	T	C	12.093	0.1	0	30	32	Wrong allele with tumor 0.1≤VAF<0.15
115	chr2	10577422	A	G	8.375	0.0938	0	32	15	Excessive mismatches in alignment
116	chr2	20627998	C	G	14.941	0.0882	0	34	21	Wrong allele with tumor 0.05≤VAF<0.1
117	chr2	28920823	C	T	10.386	0.0563	0	71	18	Wrong allele with tumor 0.05≤VAF<0.1
118	chr2	30764828	G	A	10.907	0.0732	0	41	23	Wrong allele with tumor 0.05≤VAF<0.1
119	chr2	30769204	C	T	14.239	0.0667	0	45	21	Wrong allele with tumor 0.05≤VAF<0.1
120	chr2	31125524	A	G	13.308	0.06	0	50	26	Excessive mismatches in alignment
121	chr2	33164528	A	C	11.253	0.0714	0	42	27	In low complexity region
122	chr2	76459242	C	T	14.626	0.0811	0	37	17	Wrong allele with tumor 0.05≤VAF<0.1
123	chr2	77984915	G	T	8.309	0.0769	0	39	11	Wrong allele with tumor 0.05≤VAF<0.1
124	chr2	91902331	G	C	9.006	0.1163	0	43	26	Wrong allele with tumor 0.1≤VAF<0.15
125	chr2	92067722	G	C	11.116	0.0784	0	51	15	Wrong allele with tumor 0.05≤VAF<0.1
126	chr2	92068308	T	C	12.999	0.1136	0	44	14	One or more deletions in flanking 50bp
127	chr2	124706943	G	A	15.469	0.8462	0.1	26	10	In tandem repeat region
128	chr2	131964773	G	A	13.376	0.129	0	31	19	In low-mappability region
129	chr2	131968014	G	A	13.383	0.1481	0	27	20	In low-mappability region
130	chr2	134987975	C	T	16.278	0.0811	0	37	26	Wrong allele with tumor 0.05≤VAF<0.1
131	chr2	136312205	T	C	14.692	0.1	0	30	25	Wrong allele with tumor 0.1≤VAF<0.15
132	chr2	210539205	G	A	8.014	0.0882	0	34	19	Wrong allele with tumor 0.05≤VAF<0.1
133	chr2	214256885	C	G	10.505	0.0882	0	34	21	Excessive mismatches in alignment
134	chr2	222577581	G	A	8.219	0.0714	0	42	22	Wrong allele with tumor 0.05≤VAF<0.1
135	chr2	224831684	C	T	11.475	0.0667	0	45	22	Wrong allele with tumor 0.05≤VAF<0.1
136	chr2	242138065	C	T	8.733	0.0889	0	45	24	In low-mappability region	Wrong allele with tumor 0.1≤VAF<0.15
137	chr20	2216755	T	G	10.738	0.3077	0	39	19	In homopolymer region
138	chr20	29625868	A	G	12.952	0.2	0	55	26	Wrong allele with tumor VAF≥0.15
139	chr20	30350435	C	T	11.894	0.3061	0	49	20	In low-mappability region
140	chr20	35335198	T	G	10.487	0.0577	0	52	22	Wrong allele with tumor 0.05≤VAF<0.1
141	chr20	35336327	C	A	8.251	0.0526	0	57	26	Wrong allele with tumor 0.05≤VAF<0.1
142	chr20	48165317	G	A	10.022	0.0606	0	66	24	Wrong allele with tumor 0.05≤VAF<0.1
143	chr20	49662640	C	T	12.201	0.0897	0	78	20	Wrong allele with tumor 0.05≤VAF<0.1	Excessive mismatches in alignment
144	chr20	53032485	G	A	13.501	0.0678	0	59	14	Wrong allele with tumor 0.05≤VAF<0.1
145	chr20	58964353	A	C	11.098	0.0727	0	55	28	Wrong allele with tumor 0.05≤VAF<0.1
146	chr20	62325096	G	A	10.774	0.0588	0	51	13	One or more insertions in flanking 50bp
147	chr20	63749378	C	A	10.1	0.0753	0	93	24	Wrong allele with tumor 0.05≤VAF<0.1
148	chr21	13919081	G	C	11.1	0.1724	0	29	20	In segmental duplication region
149	chr21	23158782	A	G	9.377	0.1111	0	27	18	Wrong allele with tumor 0.1≤VAF<0.15
150	chr21	37208249	G	A	18.291	0.3333	0	15	18	Wrong allele with tumor VAF≥0.15
151	chr3	7852604	C	T	9.884	0.0976	0	41	13	Wrong allele with tumor 0.05≤VAF<0.1
152	chr3	21947804	T	C	9.958	0.0714	0	42	22	Wrong allele with tumor 0.05≤VAF<0.1
153	chr3	23384317	C	T	13.946	0.0667	0	45	25	Excessive mismatches in alignment
154	chr3	23385128	T	C	15.089	0.0566	0	53	27	Wrong allele with tumor 0.05≤VAF<0.1	Excessive mismatches in alignment
155	chr3	24225547	G	A	8.736	0.0789	0	38	23	Wrong allele with tumor 0.05≤VAF<0.1
156	chr3	29705287	G	T	8.22	0.075	0	40	12	Wrong allele with tumor 0.05≤VAF<0.1
157	chr3	66058117	C	T	12.096	0.0968	0	31	22	Wrong allele with tumor 0.05≤VAF<0.1
158	chr3	80026703	A	G	9.2	1	0.1538	18	13	Tumor/Normal VAF >6 & Normal VAF ≥0.05
159	chr3	82315268	C	G	12.745	0.1176	0	34	17	Wrong allele with tumor 0.1≤VAF<0.15
160	chr3	97273777	G	A	14.219	0.0833	0	36	23	Wrong allele with tumor 0.05≤VAF<0.1
161	chr3	98500721	T	C	12	0.1538	0	26	20	Wrong allele with tumor VAF≥0.15
162	chr3	105315800	G	A	13.002	0.0938	0	32	17	Wrong allele with tumor 0.05≤VAF<0.1
163	chr3	117621324	A	T	14.838	0.0909	0	33	30	Wrong allele with tumor 0.05≤VAF<0.1
164	chr3	122681785	A	G	16.034	0.0938	0	32	25	Wrong allele with tumor 0.05≤VAF<0.1
165	chr3	123931605	A	C	8.449	0.3704	0	27	12	In homopolymer region
166	chr3	150615194	T	C	10.632	0.0638	0	47	22	Wrong allele with tumor 0.05≤VAF<0.1
167	chr3	161887078	G	A	8.805	0.0615	0	65	21	Wrong allele with tumor 0.05≤VAF<0.1
168	chr3	179566099	T	G	10.216	0.06	0	50	25	Wrong allele with tumor 0.05≤VAF<0.1	Excessive mismatches in alignment
169	chr3	197391740	C	T	8.381	0.1818	0.037	22	27	In low complexity region
170	chr3	197587748	G	A	14.913	0.0968	0	31	29	Wrong allele with tumor 0.05≤VAF<0.1
171	chr3	198022027	G	A	14.15	0.0833	0	36	23	Wrong allele with tumor 0.05≤VAF<0.1
172	chr4	8267797	G	A	15.138	0.1	0	30	31	Wrong allele with tumor 0.1≤VAF<0.15
173	chr4	8745501	G	A	13.254	0.1111	0	27	19	Wrong allele with tumor 0.1≤VAF<0.15
174	chr4	10687149	T	C	8.192	0.1	0	30	11	Wrong allele with tumor 0.1≤VAF<0.15
175	chr4	19798764	T	C	11.922	0.1304	0	23	22	Wrong allele with tumor 0.1≤VAF<0.15
176	chr4	25874620	A	G	10.899	0.075	0	40	15	Excessive mismatches in alignment
177	chr4	31595777	G	A	13.768	0.0789	0	38	25	Wrong allele with tumor 0.05≤VAF<0.1
178	chr4	37273498	C	A	12.958	0.12	0	50	29	Wrong allele with tumor 0.1≤VAF<0.15
179	chr4	42868644	C	T	11.948	0.0588	0	51	21	Wrong allele with tumor 0.05≤VAF<0.1
180	chr4	57788661	G	A	12.72	0.1136	0	44	19	Wrong allele with tumor 0.1≤VAF<0.15
181	chr4	63268076	C	G	10.145	0.16	0	25	18	In homopolymer region
182	chr4	72992136	A	G	12.284	0.0851	0	47	12	Wrong allele with tumor 0.05≤VAF<0.1
183	chr4	129261939	T	A	10.914	0.0732	0	41	28	In low complexity region	Excessive mismatches in alignment
184	chr4	137757350	C	T	10.707	0.1154	0	26	11	Wrong allele with tumor 0.1≤VAF<0.15
185	chr4	140593681	C	T	13.561	0.1034	0	29	30	Wrong allele with tumor 0.1≤VAF<0.15
186	chr4	144651449	A	T	11.24	0.12	0	25	25	Wrong allele with tumor 0.1≤VAF<0.15
187	chr4	149428539	C	T	15.443	0.1212	0	33	23	Wrong allele with tumor 0.1≤VAF<0.15
188	chr4	150898238	T	A	14.666	0.1154	0	26	26	Wrong allele with tumor 0.1≤VAF<0.15
189	chr4	155144614	C	A	11.53	0.0882	0	34	22	Wrong allele with tumor 0.05≤VAF<0.1
190	chr4	155157638	A	T	14.33	0.1379	0	29	19	Wrong allele with tumor 0.1≤VAF<0.15
191	chr4	155171769	C	A	11.26	0.1154	0	26	29	In homopolymer region
192	chr4	159318293	T	C	13.676	0.25	0	16	20	One or more deletions in flanking 50bp
193	chr4	168507261	T	C	10.052	0.1	0	30	21	Wrong allele with tumor 0.1≤VAF<0.15
194	chr4	178099926	A	G	12.019	0.15	0	20	29	Wrong allele with tumor VAF≥0.15
195	chr4	178148861	A	G	10.814	0.1304	0	23	20	One or more insertions in flanking 50bp
196	chr4	178619688	G	A	15.685	0.1212	0	33	23	Wrong allele with tumor 0.1≤VAF<0.15
197	chr5	6424992	T	C	15.859	0.5926	0	54	5	In tandem repeat region
198	chr5	35481545	T	C	12.563	0.0536	0	56	22	Wrong allele with tumor 0.05≤VAF<0.1
199	chr5	54067982	G	T	12.958	0.125	0	24	14	Wrong allele with tumor 0.1≤VAF<0.15
200	chr5	54540554	G	C	15.022	0.1034	0	29	18	Wrong allele with tumor 0.1≤VAF<0.15
201	chr5	67779549	G	A	12.861	0.125	0	32	29	Wrong allele with tumor 0.1≤VAF<0.15
202	chr5	72496012	G	A	13.911	0.1071	0	28	21	One or more deletions in flanking 50bp
203	chr5	76535212	T	C	13.728	0.0789	0	38	24	Wrong allele with tumor 0.05≤VAF<0.1
204	chr5	82075063	C	T	13.709	0.0938	0	32	19	Wrong allele with tumor 0.05≤VAF<0.1
205	chr5	149427663	C	T	12.014	0.0968	0	31	21	In low complexity region
206	chr5	167696720	G	A	15.934	0.9394	0.0909	33	11	Excessive mismatches in alignment
207	chr5	173553407	G	A	9.16	0.0517	0	58	26	One or more insertions in flanking 50bp
208	chr5	180174516	G	A	8.947	0.0769	0	39	22	In tandem repeat region
209	chr6	70993722	T	A	10.396	0.0667	0	45	13	Wrong allele with tumor 0.05≤VAF<0.1
210	chr6	77495607	C	T	8.177	0.0938	0	32	17	Wrong allele with tumor 0.05≤VAF<0.1
211	chr6	84835515	A	C	13.349	1	0.0909	14	11	Insufficient normal coverage
212	chr6	117002563	G	A	17.866	0.2424	0	66	19	Wrong allele with tumor VAF≥0.15
213	chr6	118138686	G	A	14.608	0.0652	0	46	27	Wrong allele with tumor 0.05≤VAF<0.1
214	chr6	118142104	T	G	11.071	0.0517	0	58	30	Wrong allele with tumor 0.05≤VAF<0.1
215	chr6	138796035	G	A	9.604	0.0612	0	49	33	Wrong allele with tumor 0.05≤VAF<0.1
216	chr6	139360816	C	G	11.889	0.0698	0	43	24	Wrong allele with tumor 0.05≤VAF<0.1
217	chr6	139362248	C	T	13.873	0.0588	0	51	23	Wrong allele with tumor 0.05≤VAF<0.1
218	chr6	139362468	G	T	10.246	0.0789	0	38	17	Wrong allele with tumor 0.05≤VAF<0.1
219	chr6	139365185	C	T	12.905	0.1	0	40	16	Wrong allele with tumor 0.1≤VAF<0.15
220	chr6	155875939	C	T	14.913	0.0833	0	36	24	Wrong allele with tumor 0.05≤VAF<0.1
221	chr6	159940060	G	A	16.683	0.1	0	40	17	Wrong allele with tumor 0.1≤VAF<0.15
222	chr6	160111043	G	A	8.634	0.0811	0	37	24	Wrong allele with tumor 0.05≤VAF<0.1
223	chr7	5149577	C	T	12.967	0.0545	0	55	22	In segmental duplication region	Excessive mismatches in alignment
224	chr7	7245549	G	A	13.843	0.0566	0	53	21	In segmental duplication region
225	chr7	17470458	C	G	12.029	0.1081	0	37	15	Wrong allele with tumor 0.1≤VAF<0.15
226	chr7	18992620	A	G	12.54	0.1	0	30	27	Wrong allele with tumor 0.1≤VAF<0.15
227	chr7	23576010	A	C	14.422	0.1818	0	22	25	Wrong allele with tumor VAF≥0.15
228	chr7	24140469	T	G	13.168	0.2143	0	14	22	Wrong allele with tumor VAF≥0.15
229	chr7	47882550	C	T	14.078	0.0732	0	41	32	Wrong allele with tumor 0.05≤VAF<0.1
230	chr7	52087777	A	T	11.866	0.1525	0	59	29	In homopolymer region
231	chr7	55091656	A	G	12.745	0.0698	0	43	24	Wrong allele with tumor 0.05≤VAF<0.1
232	chr8	2371500	A	T	11.313	0.0833	0	36	22	In tandem repeat region	In tandem repeat region
233	chr8	2373694	G	A	11.497	0.0882	0	34	22	Wrong allele with tumor 0.05≤VAF<0.1	Excessive mismatches in alignment
234	chr8	7088578	A	G	10.575	0.0789	0	38	17	In low-mappability region
235	chr8	19730715	G	A	13.965	0.1071	0	28	27	Wrong allele with tumor 0.1≤VAF<0.15	Excessive mismatches in alignment
236	chr8	22664962	T	C	10.457	0.0938	0	32	33	Wrong allele with tumor 0.05≤VAF<0.1	Excessive mismatches in alignment
237	chr8	29590822	C	G	13.892	0.0811	0	37	23	Wrong allele with tumor 0.05≤VAF<0.1	Excessive mismatches in alignment
238	chr8	56295674	C	T	9.554	0.06	0	50	17	Wrong allele with tumor 0.05≤VAF<0.1
239	chr8	58538614	A	G	12.453	0.0698	0	43	20	Wrong allele with tumor 0.05≤VAF<0.1	Excessive mismatches in alignment
240	chr8	79670772	C	G	20.525	1	0.0588	36	17	One or more deletions in flanking 50bp
241	chr8	81361500	A	G	16.476	0.1765	0	51	36	Wrong allele with tumor VAF≥0.15
242	chr8	81365126	A	G	15.065	0.1463	0	41	33	Wrong allele with tumor 0.1≤VAF<0.15	Excessive mismatches in alignment
243	chr8	81377603	T	C	17.567	0.1081	0	37	26	Wrong allele with tumor 0.1≤VAF<0.15	Excessive mismatches in alignment
244	chr8	81404546	T	C	9.288	0.0769	0	39	18	Wrong allele with tumor 0.05≤VAF<0.1	Excessive mismatches in alignment
245	chr8	81425637	A	C	11.346	0.0625	0	48	16	Wrong allele with tumor 0.05≤VAF<0.1	Excessive mismatches in alignment
246	chr8	81434233	C	T	12.234	0.1277	0	47	28	Wrong allele with tumor 0.1≤VAF<0.15
247	chr8	82017026	C	T	12.993	0.1481	0	54	13	Wrong allele with tumor 0.1≤VAF<0.15	Excessive mismatches in alignment
248	chr8	82152055	A	G	13.889	0.1351	0	37	17	Wrong allele with tumor 0.1≤VAF<0.15
249	chr8	82176619	G	A	11.521	0.1333	0	60	29	Wrong allele with tumor 0.1≤VAF<0.15
250	chr8	82880926	C	T	17.195	0.2195	0	41	20	Wrong allele with tumor VAF≥0.15
251	chr8	82955515	A	G	18.046	0.2321	0	56	27	Wrong allele with tumor VAF≥0.15	Excessive mismatches in alignment
252	chr8	82956096	T	C	19.834	0.2979	0	47	26	Wrong allele with tumor VAF≥0.15	Excessive mismatches in alignment
253	chr8	82960917	T	C	14.684	0.1739	0	46	26	Wrong allele with tumor VAF≥0.15	Excessive mismatches in alignment
254	chr8	82963744	T	C	19.418	0.1731	0	52	23	In homopolymer region	Excessive mismatches in alignment
255	chr8	83034808	G	A	18.581	0.16	0	50	33	Wrong allele with tumor VAF≥0.15
256	chr8	86471333	C	T	10.3	0.1143	0	35	12	Wrong allele with tumor 0.1≤VAF<0.15	Excessive mismatches in alignment
257	chr8	88175817	T	C	12.738	0.0833	0	36	18	Wrong allele with tumor 0.05≤VAF<0.1
258	chr8	91584318	C	G	12.196	0.1	0	50	17	Wrong allele with tumor 0.1≤VAF<0.15
259	chr8	93970857	C	T	19.582	0.1923	0	52	27	In tandem repeat region	Excessive mismatches in alignment
260	chr8	93974941	A	C	17.111	0.1944	0	36	24	Wrong allele with tumor VAF≥0.15	Excessive mismatches in alignment
261	chr8	94915474	C	T	15.003	0.12	0	50	21	Wrong allele with tumor 0.1≤VAF<0.15	Excessive mismatches in alignment
262	chr8	95458489	C	G	12.207	0.0536	0	56	28	Wrong allele with tumor 0.05≤VAF<0.1
263	chr8	96627446	G	A	8.582	0.06	0	50	16	Wrong allele with tumor 0.05≤VAF<0.1	Excessive mismatches in alignment
264	chr8	96627566	G	A	10.698	0.0909	0	44	15	Wrong allele with tumor 0.05≤VAF<0.1	Excessive mismatches in alignment
265	chr8	99936194	A	T	11.357	0.0682	0	44	32	One or more deletions in flanking 50bp
266	chr8	100451360	C	T	13.728	0.0698	0	43	20	Wrong allele with tumor 0.05≤VAF<0.1
267	chr8	100745310	C	T	14.414	0.0851	0	47	23	Wrong allele with tumor 0.05≤VAF<0.1	Excessive mismatches in alignment
268	chr8	101154346	G	A	14.871	0.0545	0	55	22	Wrong allele with tumor 0.05≤VAF<0.1
269	chr8	101835034	G	C	15.283	0.1129	0	62	21	Wrong allele with tumor 0.1≤VAF<0.15	Excessive mismatches in alignment
270	chr8	101895780	C	T	12.684	0.1034	0	58	33	Wrong allele with tumor 0.1≤VAF<0.15
271	chr8	102663269	C	T	11.63	0.1053	0	57	17	Wrong allele with tumor 0.1≤VAF<0.15	Excessive mismatches in alignment
272	chr8	102822312	C	T	8.984	0.0702	0	57	41	Wrong allele with tumor 0.05≤VAF<0.1	Excessive mismatches in alignment
273	chr8	103774722	T	G	13.109	0.0893	0	56	21	Wrong allele with tumor 0.05≤VAF<0.1
274	chr8	103951423	T	C	13.724	0.0755	0	53	20	Wrong allele with tumor 0.05≤VAF<0.1
275	chr8	105525955	A	C	8.746	0.0508	0	59	21	Wrong allele with tumor 0.05≤VAF<0.1
276	chr8	106216951	G	C	11.151	0.0526	0	76	21	In segmental duplication region
277	chr8	116631191	C	T	12.525	0.0526	0	76	18	Wrong allele with tumor 0.05≤VAF<0.1	Excessive mismatches in alignment
278	chr8	116801379	A	C	8.405	0.0515	0	97	24	Wrong allele with tumor 0.05≤VAF<0.1	Excessive mismatches in alignment
279	chr8	117272080	C	T	11.792	0.1026	0	78	27	Wrong allele with tumor 0.1≤VAF<0.15	Excessive mismatches in alignment
280	chr8	117281901	T	C	13.946	0.0575	0	87	27	Wrong allele with tumor 0.05≤VAF<0.1	Excessive mismatches in alignment
281	chr8	120735918	T	C	11.475	0.0962	0	52	29	One or more deletions in flanking 50bp	Excessive mismatches in alignment
282	chr8	120737353	G	A	9.466	0.1053	0	57	37	Wrong allele with tumor 0.1≤VAF<0.15
283	chr8	120750414	T	C	15.438	0.1053	0	76	30	Wrong allele with tumor 0.1≤VAF<0.15
284	chr8	122019338	A	C	11.249	0.1818	0	55	33	Wrong allele with tumor VAF≥0.15
285	chr8	128790210	G	C	13.211	0.0562	0	89	27	Wrong allele with tumor 0.05≤VAF<0.1	Excessive mismatches in alignment
286	chr8	129652886	C	T	10.503	0.0698	0	86	19	One or more insertions in flanking 50bp	Excessive mismatches in alignment
287	chr8	131322053	G	T	8.964	0.7865	0.1176	89	17	In homopolymer region
288	chr8	139186982	A	C	14.439	0.0714	0	84	15	Wrong allele with tumor 0.05≤VAF<0.1
289	chr8	144531065	C	T	8.631	0.0909	0	66	26	Wrong allele with tumor 0.05≤VAF<0.1	Excessive mismatches in alignment
290	chr8	144533863	G	A	13.87	0.0928	0	97	30	Wrong allele with tumor 0.05≤VAF<0.1	Excessive mismatches in alignment
291	chr8	144908028	T	C	11.886	0.0545	0	110	35	Wrong allele with tumor 0.05≤VAF<0.1
292	chr9	20235883	C	A	11.884	0.1071	0	28	18	In tandem repeat region
293	chr9	31000729	T	C	12.462	0.1176	0	34	22	Wrong allele with tumor 0.1≤VAF<0.15
294	chr9	41235478	G	C	8.348	1	0	12	3	Tumor/Normal VAF >6 & Normal VAF ≥0.05
295	chr9	42426859	A	G	10.041	0.1026	0	78	20	In segmental duplication region
296	chr9	83599699	A	G	9.554	0.1538	0	39	15	Wrong allele with tumor VAF≥0.15	Excessive mismatches in alignment
297	chr9	100078228	A	T	11.562	0.0741	0	54	27	In low complexity region
298	chr9	110402436	G	A	16.1	0.0938	0	32	27	Wrong allele with tumor 0.05≤VAF<0.1
299	chr9	136199614	G	A	9.182	0.0638	0	47	16	One or more deletions in flanking 50bp

### Sheet: FN
	Contig	Position	REF	ALT	Tumor AF	Normal AF	Tumor coverage	Normal coverage	Primary reason	Secondary reason
0	chr1	3086201	C	T	0.125	0	32	24	Correct allele but with tumor 0.1≤VAF<0.15
1	chr1	3830770	C	G	0.065	0	31	27	In homopolymer region	Correct allele but with VAF<0.1
2	chr1	5163574	C	T	0	0	43	16	Base quality of all supporting bases <20
3	chr1	5772680	A	C	0.056	0	36	38	Correct allele but with VAF<0.1
4	chr1	16894627	G	C	0.08	0	50	29	Variant allele only in one strand
5	chr1	34537708	G	A	0.036	0	55	24	Correct allele but with VAF<0.1
6	chr1	47993287	G	T	0.057	0	53	16	Correct allele but with VAF<0.1
7	chr1	56861370	C	G	0.6	0.053	40	19	Variant High normal allele VAF≥0.1 in normal
8	chr1	56979368	C	T	0.122	0.053	41	19	Tumor AF / Normal VAF <6
9	chr1	60502867	A	T	0.025	0	40	29	Correct allele but with VAF<0.1	In homopolymer region
10	chr1	65438914	C	T	0.053	0	38	30	Variant allele only in one strand
11	chr1	71622416	T	C	0.143	0	21	17	Correct allele but with tumor 0.1≤VAF<0.15	In homopolymer region
12	chr1	77144536	A	G	0.057	0	35	29	Correct allele but with VAF<0.1
13	chr1	94846467	G	T	0.081	0	62	23	Correct allele but with VAF<0.1
14	chr1	96802788	G	C	0.026	0	38	19	Correct allele but with VAF<0.1
15	chr1	103819469	A	G	0.263	0	38	30	In homopolymer region
16	chr1	106672618	G	C	0.103	0	29	24	Read that support variant allele <3	In tandem repeat region
17	chr1	118948876	G	A	0.094	0.029	85	35	Excessive mismatches in alignment
18	chr1	146125933	C	A	0.126	0.022	87	45	One or more deletions in flanking 50bp
19	chr1	159756899	G	A	0.044	0	45	27	Correct allele but with VAF<0.1
20	chr1	162030289	G	A	0.28	0	50	15	In low complexity region
21	chr1	166473794	G	T	0.229	0	35	27	Excessive mismatches in alignment
22	chr1	179607517	G	A	0.127	0	55	25	Correct allele but with tumor 0.1≤VAF<0.15
23	chr1	179813633	A	C	0.254	0	67	28	One or more deletions in flanking 50bp
24	chr1	185312159	T	G	0.265	0	68	37	One or more insertions in flanking 50bp
25	chr1	186930977	T	A	0.023	0	44	26	Correct allele but with VAF<0.1
26	chr1	187441225	G	T	0.073	0	55	30	Correct allele but with VAF<0.1
27	chr1	190853286	G	C	0.02	0.032	51	31	Correct allele but with VAF<0.1
28	chr1	204888319	G	A	0.078	0	51	23	Correct allele but with VAF<0.1
29	chr1	205105675	A	G	0.079	0	63	26	Variant allele only in one strand
30	chr1	210148721	A	T	0.163	0	43	12	In tandem repeat region
31	chr1	215800222	C	T	0.171	0.053	35	19	Tumor AF / Normal VAF <6
32	chr1	222162978	G	A	0.083	0	48	25	Correct allele but with VAF<0.1
33	chr1	230008370	C	T	0.037	0	54	34	Correct allele but with VAF<0.1
34	chr1	247064748	T	A	0.073	0	41	24	Correct allele but with VAF<0.1
35	chr10	4453998	C	G	0.098	0	51	20	Correct allele but with VAF<0.1
36	chr10	9412169	G	A	0.051	0.056	39	18	Tumor AF / Normal VAF <6
37	chr10	28060528	G	A	0.068	0	44	16	Correct allele but with VAF<0.1	In homopolymer region
38	chr10	29589525	A	G	0.071	0	42	24	Correct allele but with VAF<0.1
39	chr10	38515872	C	T	0.177	0.045	62	22	Tumor AF / Normal VAF <6
40	chr10	42744339	C	T	0.397	0.2	121	15	Tumor AF / Normal VAF <6
41	chr10	43643438	G	A	0.097	0	103	14	Correct allele but with VAF<0.1
42	chr10	116096107	C	G	0.081	0	37	29	Correct allele but with VAF<0.1
43	chr11	11630648	C	G	0.129	0	31	34	Variant allele only in one strand	In tandem repeat region
44	chr11	44529182	G	C	0.085	0	47	15	Correct allele but with VAF<0.1
45	chr11	54931550	A	G	0.112	0	152	42	In tandem repeat region	Correct allele but with tumor 0.1≤VAF<0.15
46	chr11	59812817	T	A	0.069	0	72	32	Correct allele but with VAF<0.1	In homopolymer region
47	chr11	64749912	C	A	0.151	0	86	26	Excessive mismatches in alignment
48	chr11	65158745	G	C	0.063	0	95	35	Correct allele but with VAF<0.1
49	chr11	68109097	T	C	0.14	0	93	25	In homopolymer region
50	chr11	77684814	C	A	0.073	0	41	18	Correct allele but with VAF<0.1
51	chr11	83479274	G	C	0.107	0	28	26	Read that support variant allele <3
52	chr11	102145213	C	G	0.071	0	28	35	Variant allele only in one strand
53	chr11	104296451	G	A	0.061	0	33	21	Read that support variant allele <3
54	chr11	125510232	G	A	0.043	0	46	28	Correct allele but with VAF<0.1
55	chr11	125629742	G	C	0.04	0.029	50	35	Correct allele but with VAF<0.1
56	chr11	128718842	G	C	0.1	0	30	30	Read that support variant allele <3
57	chr12	1330627	C	T	0.091	0	66	22	Correct allele but with VAF<0.1
58	chr12	1341031	C	G	0.071	0	56	17	Correct allele but with VAF<0.1	Correct allele but with VAF<0.1
59	chr12	2118204	C	A	0.174	0	69	28	Excessive mismatches in alignment
60	chr12	5051765	A	G	0.212	0	80	12	Excessive mismatches in alignment
61	chr12	28372504	T	A	0.6	0.062	45	16	In homopolymer region
62	chr12	37303344	G	A	0.093	0	43	18	In low complexity region	Correct allele but with VAF<0.1
63	chr12	37368883	T	G	0.172	0	29	19	One or more deletions in flanking 50bp
64	chr12	52463332	C	G	0.059	0	34	25	Read that support variant allele <3
65	chr12	87619990	A	C	0.032	0	31	19	Correct allele but with VAF<0.1
66	chr12	114070226	C	T	0.463	0.042	41	24	In low complexity region
67	chr13	33706470	G	T	0.098	0.074	82	27	Variant High normal allele VAF≥0.1 in normal
68	chr13	36803527	C	T	0.047	0	43	21	Correct allele but with VAF<0.1
69	chr13	40822037	G	A	0.113	0	71	27	In low complexity region
70	chr13	44349176	C	A	0.333	0	72	26	Excessive mismatches in alignment
71	chr13	45042881	G	T	0.09	0	67	36	Correct allele but with VAF<0.1
72	chr13	64491961	A	C	0.056	0	36	19	Correct allele but with VAF<0.1
73	chr13	74030288	G	A	0.107	0	28	18	Correct allele but with tumor 0.1≤VAF<0.15
74	chr14	19497926	G	C	0.142	0	127	40	In low complexity region
75	chr14	71313875	C	T	0.026	0.048	38	21	Correct allele but with VAF<0.1
76	chr14	84509406	G	A	0.149	0	87	15	In tandem repeat region
77	chr14	86409321	T	C	0.161	0	112	16	In low complexity region
78	chr14	86445637	G	A	0.037	0	108	24	Correct allele but with VAF<0.1
79	chr14	88761221	C	T	0.178	0	107	20	In tandem repeat region
80	chr14	92695882	C	T	0.149	0	121	18	In tandem repeat region
81	chr14	93479265	C	T	0.112	0	107	33	In tandem repeat region
82	chr14	93621383	C	T	0.333	0	117	30	One or more deletions in flanking 50bp
83	chr14	95564140	C	A	0.085	0	118	27	In low complexity region	Correct allele but with VAF<0.1
84	chr14	101060651	T	A	0.077	0	65	22	One or more deletions in flanking 50bp
85	chr14	101219579	T	A	0.043	0	47	25	Correct allele but with VAF<0.1
86	chr15	32356533	G	C	0.667	0	3	4	Read that support variant allele <3
87	chr15	36057980	C	T	0.036	0	28	22	Correct allele but with VAF<0.1
88	chr15	74047201	G	A	0.101	0	79	32	In low complexity region
89	chr15	79345717	G	T	0.043	0	46	25	Correct allele but with VAF<0.1
90	chr15	81253520	T	C	0.041	0	49	22	Correct allele but with VAF<0.1
91	chr15	87934369	G	A	0.188	0	64	15	In homopolymer region
92	chr15	100928420	C	G	0.112	0	98	28	In tandem repeat region
93	chr16	7677380	C	G	0.078	0	51	16	Correct allele but with VAF<0.1
94	chr16	8390403	C	T	0.059	0.034	51	29	Tumor AF / Normal VAF <6
95	chr16	20135365	G	A	0.057	0	105	18	Correct allele but with VAF<0.1
96	chr16	36054004	A	C	0.721	0.143	61	7	Variant High normal allele VAF≥0.1 in normal
97	chr16	36203963	A	G	0.565	0.1	62	10	Tumor AF / Normal VAF <6
98	chr16	36217385	C	T	0.509	0.143	53	7	In homopolymer region
99	chr17	43420632	A	C	0.107	0.029	28	34	Tumor AF / Normal VAF <6
100	chr17	46968962	G	A	0.073	0	41	26	Correct allele but with VAF<0.1
101	chr17	54233901	G	A	0.083	0	36	21	Correct allele but with VAF<0.1	In low complexity region
102	chr17	79977969	G	A	0.186	0	86	29	Excessive mismatches in alignment
103	chr17	79999239	G	A	0.196	0	92	23	In tandem repeat region
104	chr18	22647766	C	A	0.049	0.031	82	32	Correct allele but with VAF<0.1	In low complexity region
105	chr18	36783399	A	G	0.03	0	67	41	Correct allele but with VAF<0.1
106	chr18	37116542	T	A	0.041	0	73	24	Correct allele but with VAF<0.1
107	chr18	53523904	A	G	0.111	0	72	23	In homopolymer region
108	chr18	56119136	G	C	0.096	0.077	104	26	Tumor AF / Normal VAF <6	Correct allele but with VAF<0.1
109	chr18	68920623	G	C	1	0	13	28	One or more insertions in flanking 50bp
110	chr18	77179594	C	G	0.071	0	42	25	Correct allele but with VAF<0.1
111	chr18	78131674	C	T	0.436	0	39	17	In low complexity region
112	chr19	3895721	T	C	0.14	0	50	33	In homopolymer region
113	chr19	5888312	A	T	0.079	0	38	41	In homopolymer region
114	chr19	15913025	C	G	0.038	0	53	26	Correct allele but with VAF<0.1
115	chr19	30415503	C	T	0.24	0.105	75	19	Variant High normal allele VAF≥0.1 in normal
116	chr19	35563042	C	T	0.189	0.03	53	33	In tandem repeat region
117	chr19	36687231	C	A	0.059	0	51	21	Correct allele but with VAF<0.1
118	chr19	36687232	C	A	0.059	0	51	21	Correct allele but with VAF<0.1
119	chr19	38294379	T	A	0.297	0.08	74	25	Tumor AF / Normal VAF <6
120	chr19	44803377	T	A	0.079	0	38	24	Variant allele only in one strand
121	chr19	49946096	T	C	0.189	0	53	27	In homopolymer region
122	chr19	56578884	A	G	0.067	0	45	26	Correct allele but with VAF<0.1
123	chr19	57565644	C	T	0.156	0.095	64	21	Tumor AF / Normal VAF <6
124	chr2	18540517	C	T	0.125	0	32	24	In homopolymer region	Correct allele but with tumor 0.1≤VAF<0.15
125	chr2	27180564	A	T	0.088	0	57	35	In homopolymer region	Correct allele but with VAF<0.1
126	chr2	33861848	T	C	0.121	0.037	33	27	In homopolymer region	Correct allele but with tumor 0.1≤VAF<0.15
127	chr2	46875939	C	G	0.053	0.043	57	23	Correct allele but with VAF<0.1
128	chr2	68584907	C	T	0.075	0	53	18	Correct allele but with VAF<0.1
129	chr2	68589075	G	A	0.021	0	48	16	Correct allele but with VAF<0.1
130	chr2	79294118	T	C	0.029	0	34	20	Correct allele but with VAF<0.1
131	chr2	82292967	C	G	0.079	0	38	19	Correct allele but with VAF<0.1	Correct allele but with VAF<0.1
132	chr2	88497101	C	T	0.036	0.075	83	40	Correct allele but with VAF<0.1
133	chr2	89833038	C	T	0.096	0	83	35	Correct allele but with VAF<0.1
134	chr2	94517303	G	A	0.186	0	97	26	In low complexity region
135	chr2	120056397	C	G	0.061	0	33	29	Correct allele but with VAF<0.1
136	chr2	120815382	G	T	0.149	0.033	47	30	Tumor AF / Normal VAF <6	Correct allele but with tumor 0.1≤VAF<0.15
137	chr2	121085814	A	T	0.026	0	38	20	Correct allele but with VAF<0.1
138	chr2	121298526	G	T	0.026	0	39	26	Correct allele but with VAF<0.1
139	chr2	126066798	G	T	0.091	0	33	22	Variant allele only in one strand	One or more deletions in flanking 50bp
140	chr2	137005693	G	A	0.091	0	33	19	Variant allele only in one strand
141	chr2	139321869	C	T	0.067	0.036	30	28	Read that support variant allele <3
142	chr2	149966454	T	A	0.083	0	36	26	Correct allele but with VAF<0.1
143	chr2	152661004	C	T	0.172	0	29	29	In low complexity region
144	chr2	157892407	A	G	0.088	0.033	34	30	Tumor AF / Normal VAF <6	Correct allele but with VAF<0.1
145	chr2	160556029	T	C	0.074	0	27	28	Correct allele but with VAF<0.1
146	chr2	160875412	C	T	0.067	0	30	27	Correct allele but with VAF<0.1
147	chr2	169181679	C	A	0.324	0	74	24	One or more deletions in flanking 50bp
148	chr2	175244646	G	A	0.079	0	63	31	One or more deletions in flanking 50bp	Correct allele but with VAF<0.1
149	chr2	181525675	T	C	0.044	0	45	22	Correct allele but with VAF<0.1
150	chr2	183680185	G	T	0.481	0.136	52	44	One or more insertions in flanking 50bp
151	chr2	184770002	G	A	0.06	0.037	50	27	Correct allele but with VAF<0.1
152	chr2	184985612	T	G	0.286	0	42	22	In tandem repeat region	One or more deletions in flanking 50bp
153	chr2	189407290	T	A	0.095	0	42	27	Correct allele but with VAF<0.1
154	chr2	230127207	G	C	0.063	0	79	28	Correct allele but with VAF<0.1
155	chr2	239413958	G	A	0.036	0	56	25	Correct allele but with VAF<0.1
156	chr2	241154815	C	G	0.056	0	54	27	Variant allele only in one strand	One or more deletions in flanking 50bp
157	chr2	241190240	C	T	0.069	0	58	32	Correct allele but with VAF<0.1
158	chr20	2821769	A	G	0.078	0.033	64	30	Tumor AF / Normal VAF <6	Correct allele but with VAF<0.1
159	chr20	4073952	T	A	0.253	0	75	19	One or more insertions in flanking 50bp
160	chr20	30230821	G	T	0.075	0	40	13	Correct allele but with VAF<0.1
161	chr20	46424451	C	G	0.062	0.086	65	35	Correct allele but with VAF<0.1
162	chr20	52494665	G	T	0.068	0	74	21	Correct allele but with VAF<0.1	In homopolymer region
163	chr21	8774808	G	T	0.081	0.018	124	55	Tumor AF / Normal VAF <6
164	chr22	12419275	C	T	0.141	0.043	92	46	Excessive mismatches in alignment
165	chr22	12608589	C	A	0.137	0	146	84	Tumor AF / Normal VAF <6
166	chr22	23573199	A	T	0.298	0	84	23	In tandem repeat region
167	chr22	23802508	C	G	0.088	0	113	30	Correct allele but with VAF<0.1
168	chr22	48592294	C	T	0.153	0	98	29	In homopolymer region
169	chr3	7073320	G	A	0.154	0	26	29	In low complexity region
170	chr3	15199895	A	G	0.082	0	49	22	Correct allele but with VAF<0.1
171	chr3	42987990	C	T	0.339	0	56	41	One or more insertions in flanking 50bp
172	chr3	71327987	C	G	0.34	0.045	53	22	Tumor AF / Normal VAF <6
173	chr3	71328028	C	T	0.34	0.045	53	22	Tumor AF / Normal VAF <6
174	chr3	95515766	C	A	0.074	0.04	27	25	Tumor AF / Normal VAF <6
175	chr3	95653806	C	T	0.074	0	27	23	Correct allele but with VAF<0.1
176	chr3	101851508	T	C	0.059	0	34	21	Correct allele but with VAF<0.1
177	chr3	118432753	C	G	0.083	0	36	24	Correct allele but with VAF<0.1
178	chr3	130094324	G	T	0.115	0	61	32	In homopolymer region
179	chr3	152540118	C	T	0.103	0.029	58	34	Tumor AF / Normal VAF <6
180	chr3	172914797	A	G	0.14	0	57	21	In low complexity region
181	chr3	177277603	G	C	0.19	0	84	26	In tandem repeat region
182	chr3	181409894	G	A	0.059	0	51	28	Correct allele but with VAF<0.1
183	chr3	181522645	G	A	0.081	0	62	23	In tandem repeat region	Correct allele but with VAF<0.1
184	chr3	191548052	A	T	0.226	0	31	28	Variant allele only in one strand
185	chr3	194204794	G	A	0.061	0	33	31	Correct allele but with VAF<0.1
186	chr4	14280592	A	T	0.048	0	21	27	Correct allele but with VAF<0.1
187	chr4	20681259	T	A	0.1	0	20	26	Read that support variant allele <3
188	chr4	28285871	A	T	0.024	0	41	22	Correct allele but with VAF<0.1
189	chr4	60399244	G	A	0.105	0.037	38	27	Tumor AF / Normal VAF <6
190	chr4	63897844	A	G	0.057	0	35	30	Correct allele but with VAF<0.1
191	chr4	70872896	G	A	0.191	0	47	33	One or more deletions in flanking 50bp
192	chr4	86350234	A	T	0.472	0	53	22	In homopolymer region
193	chr4	91631986	G	C	0.388	0.1	67	30	Variant High normal allele VAF≥0.1 in normal
194	chr4	100573281	G	A	0.055	0	55	24	Correct allele but with VAF<0.1
195	chr4	106730024	C	T	0.064	0	47	27	Correct allele but with VAF<0.1
196	chr4	108920206	G	T	0.26	0.042	50	24	In homopolymer region
197	chr4	120132243	C	T	0.222	0.056	54	18	Tumor AF / Normal VAF <6
198	chr4	121701373	G	A	0.2	0	60	24	In low complexity region
199	chr4	125262369	C	T	0.077	0.143	52	21	Variant High normal allele VAF≥0.1 in normal
200	chr4	130258393	G	A	0.267	0.12	60	25	Variant High normal allele VAF≥0.1 in normal
201	chr4	140815910	G	C	0.107	0.025	28	40	Tumor AF / Normal VAF <6
202	chr4	154955965	G	A	0.065	0	31	27	Correct allele but with VAF<0.1
203	chr4	174381297	T	A	0.077	0	26	30	Correct allele but with VAF<0.1
204	chr4	175886683	G	A	0.184	0	38	25	In low complexity region
205	chr4	178570904	C	T	0.067	0	30	20	Correct allele but with VAF<0.1
206	chr4	180115241	A	C	0.125	0	32	24	In homopolymer region
207	chr5	297967	A	T	0.06	0	83	32	Correct allele but with VAF<0.1
208	chr5	1437502	G	A	0.17	0	100	31	In tandem repeat region
209	chr5	5827215	G	A	0.091	0	110	25	Correct allele but with VAF<0.1
210	chr5	12940051	G	C	0.308	0	78	32	Variant allele only in one strand
211	chr5	13565978	G	A	0.116	0	69	21	Correct allele but with tumor 0.1≤VAF<0.15
212	chr5	13565979	A	G	0.13	0	69	21	Correct allele but with tumor 0.1≤VAF<0.15
213	chr5	18262095	C	T	0.088	0	68	28	Correct allele but with VAF<0.1
214	chr5	18557248	G	A	0.043	0	70	22	Correct allele but with VAF<0.1
215	chr5	20896776	C	A	0.14	0	107	33	Excessive mismatches in alignment
216	chr5	24375521	C	T	0.153	0.13	72	23	Variant High normal allele VAF≥0.1 in normal
217	chr5	39854328	C	A	0.066	0	61	21	Correct allele but with VAF<0.1
218	chr5	51931652	A	G	0.083	0	24	23	Correct allele but with VAF<0.1
219	chr5	55096486	C	T	0.065	0	31	26	Correct allele but with VAF<0.1
220	chr5	66984823	G	A	0.027	0	37	25	Correct allele but with VAF<0.1
221	chr5	93833377	G	A	0.057	0	35	32	Correct allele but with VAF<0.1	In low complexity region
222	chr5	98015117	C	G	0.393	0	28	26	In tandem repeat region
223	chr5	113393580	T	C	0	0	39	28	Base quality of all supporting bases <20
224	chr5	161116197	G	T	0.113	0	53	28	In tandem repeat region
225	chr5	163459610	C	T	0.06	0.042	50	24	Tumor AF / Normal VAF <6
226	chr5	164535210	G	C	0.222	0	45	37	One or more deletions in flanking 50bp
227	chr5	181148146	G	T	0.156	0	45	21	In homopolymer region	In homopolymer region
228	chr6	69880756	C	T	0.323	0.087	65	23	Variant High normal allele VAF≥0.1 in normal
229	chr6	70612324	C	A	0.048	0	124	29	Correct allele but with VAF<0.1
230	chr6	71810547	C	T	0.275	0	69	32	In homopolymer region
231	chr6	72596393	C	G	0.068	0	133	30	Correct allele but with VAF<0.1
232	chr6	75761561	G	C	0.321	0.095	56	21	Variant High normal allele VAF≥0.1 in normal
233	chr6	76717624	T	A	0.111	0	27	24	Variant allele only in one strand
234	chr6	78554208	T	G	0.125	0	48	21	In tandem repeat region
235	chr6	168535554	C	T	0.231	0	26	18	In low complexity region
236	chr6	168784069	A	C	0.061	0	49	23	Correct allele but with VAF<0.1
237	chr6	170097589	G	A	0.043	0	46	31	Correct allele but with VAF<0.1
238	chr7	10130776	G	A	0.298	0.05	47	20	Variant High normal allele VAF≥0.1 in normal
239	chr7	11410035	C	A	0.097	0	31	20	Correct allele but with VAF<0.1
240	chr7	14378297	A	T	0.071	0	28	25	Correct allele but with VAF<0.1
241	chr7	18522883	C	T	0.056	0	36	28	Correct allele but with VAF<0.1
242	chr7	56523990	C	T	0.046	0	65	28	Correct allele but with VAF<0.1
243	chr7	68499356	G	C	0.2	0	40	31	In tandem repeat region
244	chr7	72900051	C	T	0.299	0	67	26	In low complexity region
245	chr7	75780399	C	T	0.115	0	104	25	In tandem repeat region
246	chr7	77250087	A	G	0.157	0.037	102	27	Tumor AF / Normal VAF <6
247	chr7	77408237	C	G	0.124	0	97	25	In low complexity region
248	chr7	105954985	G	C	0.168	0.062	95	32	In low complexity region
249	chr7	110260396	G	A	0.177	0	62	25	One or more deletions in flanking 50bp
250	chr7	114578247	T	C	0.086	0	105	30	In homopolymer region	Correct allele but with VAF<0.1
251	chr7	114619099	A	G	0.094	0	106	19	Correct allele but with VAF<0.1	Correct allele but with VAF<0.1
252	chr7	115263772	C	G	0.111	0.067	126	15	In homopolymer region	In low complexity region
253	chr7	130793109	C	T	0.173	0	98	25	In tandem repeat region
254	chr7	132053261	C	T	0.125	0	96	36	In low complexity region
255	chr7	139517431	G	A	0.228	0.053	92	19	Tumor AF / Normal VAF <6
256	chr7	142293145	A	G	0.088	0.045	91	22	Variant allele only in one strand
257	chr7	152737964	G	A	0.084	0	155	36	Correct allele but with VAF<0.1	Correct allele but with VAF<0.1
258	chr7	154226769	T	A	0.116	0	172	17	In homopolymer region
259	chr7	154244390	A	T	0.064	0	141	26	In homopolymer region	Correct allele but with VAF<0.1
260	chr7	154718362	C	T	0.105	0	143	24	In low complexity region
261	chr7	155506672	C	G	0.07	0	142	29	Correct allele but with VAF<0.1
262	chr7	155513178	A	C	0.062	0	145	30	Correct allele but with VAF<0.1	Correct allele but with VAF<0.1
263	chr7	158356377	G	A	0.097	0	145	16	Correct allele but with VAF<0.1
264	chr7	158675763	G	C	0.078	0.043	154	23	Tumor AF / Normal VAF <6
265	chr8	11886950	C	G	0.091	0	33	25	Correct allele but with VAF<0.1
266	chr8	14335916	G	A	0.059	0.062	34	32	Tumor AF / Normal VAF <6
267	chr8	19109365	T	A	0.028	0	36	27	Correct allele but with VAF<0.1
268	chr8	21824446	A	G	0.15	0	40	26	In low complexity region
269	chr8	60331382	C	T	0.08	0	50	24	Correct allele but with VAF<0.1
270	chr8	75914028	A	G	0.053	0	38	31	Correct allele but with VAF<0.1
271	chr8	79158253	C	T	0.255	0	51	36	One or more deletions in flanking 50bp
272	chr8	82843318	T	C	0.276	0.067	58	15	Tumor AF / Normal VAF <6
273	chr8	90900369	G	A	0.073	0	55	31	One or more deletions in flanking 50bp
274	chr8	93037093	G	C	0.182	0	44	23	In low complexity region
275	chr8	105564576	C	T	0.263	0	76	27	In low complexity region
276	chr8	116092049	C	A	0.143	0.037	98	27	Tumor AF / Normal VAF <6
277	chr8	120869364	T	G	0.141	0	85	30	In low complexity region
278	chr8	122053163	G	A	0.074	0	68	19	Correct allele but with VAF<0.1	Correct allele but with VAF<0.1
279	chr8	123446321	C	T	0.088	0	91	32	Correct allele but with VAF<0.1
280	chr8	123740984	C	T	0.061	0	98	30	Correct allele but with VAF<0.1	Correct allele but with VAF<0.1
281	chr8	124805558	C	T	0.137	0	131	31	In homopolymer region
282	chr8	126710535	G	T	0.085	0	106	25	Correct allele but with VAF<0.1	Correct allele but with VAF<0.1
283	chr8	127244231	A	T	0.164	0	116	33	In low complexity region
284	chr8	128669284	C	A	0.085	0	106	16	Correct allele but with VAF<0.1	Correct allele but with VAF<0.1
285	chr8	131762479	G	A	0.116	0	121	23	In low complexity region
286	chr8	132206175	G	A	0.198	0.05	116	20	One or more insertions in flanking 50bp
287	chr8	132215688	G	A	0.175	0	114	21	In low complexity region
288	chr8	139442617	G	T	0.138	0.042	109	24	In tandem repeat region
289	chr8	140584159	C	G	0.177	0	113	37	One or more deletions in flanking 50bp
290	chr8	141756013	C	T	0.096	0	114	24	Correct allele but with VAF<0.1
291	chr8	143126148	C	T	0.208	0	106	23	In low complexity region
292	chr9	12790263	A	G	0.443	0	61	21	In homopolymer region	In low complexity region
293	chr9	18356538	A	G	0.097	0	31	33	In homopolymer region	Correct allele but with VAF<0.1
294	chr9	38992948	C	G	0.25	0.03	44	33	Tumor AF / Normal VAF <6
295	chr9	40868925	A	C	0.16	0	125	61	In homopolymer region
296	chr9	41024971	C	T	0.1	0.021	130	48	In homopolymer region
297	chr9	63775286	G	T	0.174	0	23	6	In homopolymer region
298	chr9	115077034	A	C	0	0	34	28	Base quality of all supporting bases <20
299	chr9	118031991	T	G	0	0	31	34	Base quality of all supporting bases <20
